# Dietary Restriction Fails to Extend Lifespan of *Drosophila* Model of Werner Syndrome

**DOI:** 10.1101/2023.09.20.558691

**Authors:** Eileen Sember, Ranga Chennakesavula, Breanna Beard, Mubaraq Opoola, Dae-Sung Hwangbo

## Abstract

Werner syndrome (WS) is a rare genetic disease in humans, caused by mutations in the *WRN* gene that encodes a protein containing helicase and exonuclease domains. WS is characterized by symptoms of accelerated aging in multiple tissues and organs, involving increased risk of cancer, heart failure, and metabolic dysfunction. These conditions ultimately lead to the premature mortality of patients with WS. In this study, using the null mutant flies (*WRNexo^Δ^*) for the gene WRNexo (CG7670), homologous to the exonuclease domain of WRN in humans, we examined how diets affect the lifespan, stress resistance, and sleep/wake patterns of a *Drosophila* model of WS. We observed that dietary restriction (DR), one of the most robust non-genetic interventions to extend lifespan in animal models, failed to extend the lifespan of *WRNexo^Δ^* mutant flies and even had a detrimental effect in females. Interestingly, the mean lifespan of *WRNexo^Δ^* mutant flies was not reduced on a protein-rich diet compared to that of wild-type flies. Compared to wild type control flies, the mutant flies also exhibited altered responses to DR in their resistance to starvation and oxidative stress, as well as changes in sleep/wake patterns. These findings show that the WRN protein is necessary for mediating the effects of DR and suggest that the exonuclease domain of WRN plays an important role in metabolism in addition to its primary role in DNA repair and genome stability. Our results also raise the possibility that diet-mediated interventions could ameliorate the symptoms of WS.
