## Supplemental Data 1 for "Dietary Restriction Fails to Extend Lifespan of *Drosophila* Model of Werner Syndrome"

### Sheet: Fig. 1
	Detailed statistical analysis for figure 1
			Diet effects in WT							Diet effects in WRNexoΔ							WT vs WRNexoΔ
		Diet a	N b	mean LS c	% change from Con d	Log-Rank Test f			Diet a	N b	mean LS c	% change from Con d	Log-Rank Test f			Diet a	% change (WRN / WT) e	Log-Rank Test f
						χ²	P						χ²	P				χ²	P
	Female	Mal	181	15.76	-0.639029	422.3	0		Mal	156	12.52	-0.708159	417.65	0		Mal	-0.205584	38.91	0
		DR	195	50.41	0.154604	62.2	0		DR	140	38.2	-0.109557	0.93	0.3353		DR	-0.242214	62.7	0
		Con	196	43.66	0	n/a	n/a		Con	142	42.9	0	n/a	n/a		Con	-0.0174072	0.14	0.7052
			Diet effects in WT							Diet effects in WRNexoΔ							Gene effects: WT vs WRNexoΔ
		Diet a	N b	mean LS c	% change from Con d	Log-Rank Test f			Diet a	N b	mean LS c	% change from Con d	Log-Rank Test f			Diet a	% change (WRN / WT) e	Log-Rank Test f
						χ²	P						χ²	P				χ²	P
	Male	Mal	164	18.81	-0.598506	369.49	0		Mal	160	15.83	-0.665044	379.13	0		Mal	-0.158426	41.5	0
		DR	200	49.87	0.064461	6.82	0.009		DR	153	46.82	-0.0093102	3.19	0.0742		DR	-0.061159	0.72	0.3971
		Con	180	46.85	0	n/a	n/a		Con	153	47.26	0	n/a	n/a		Con	0.00875133	0.29	0.589
	a Mal: 1% Yeast, DR: 5% Yeast, Con: 20% Yeast. For all diets, 5% sucrose was added. See materials and methods.
	b Number of flies.
	c Mean Lifespan (LS) in days was determined using the Kaplan-Meier method with the JMP(14) statistical package.
	d Mean lifespan difference compared to the Con diet within the same genotype.
	e Mean lifespan difference of WRNexoΔ mutant flies compared to that of WT in the same concentration of diet.
	f P-value and its associated χ² value were obtained using the log-rank test in the JMP(14) statistical package to test the null hypothesis that the two survival curves are identical.
	For the diet effects, survival curves of Mal or DR diets were compared to that of Con for WT and WRNexoΔ mutant flies.
	For the gene effects, survival curves of WT and WRNexoΔ mutant flies in the same diets were compared.
