## Supplemental Data 2 for "Dietary Restriction Fails to Extend Lifespan of *Drosophila* Model of Werner Syndrome"

### Sheet: Fig 2. A-C
	Table S2. Detailed statistical analysis for Figure 2
			Diet effects in WT							Diet effects in WRN							Gene effects: WT vs WRNexoΔ
	Starvation Resistance	Diet a	N b	mean LS c	% change from Con d	Log-Rank Test f			Diet a	N b	mean LS c	% change from Con d	Log-Rank Test f			Diet a	% change (WRN / WT) e	Log-Rank Test f
						χ²	P						χ²	P				χ²	P
	Female	DR	125	102.02	0.64628	138.49	0		DR	116	65.62	0.279392	44.25	0		DR	-0.356793	136.4	0
		Con	73	61.97	0				Con	115	51.29	0				Con	-0.172341	17.77	2.5e-05
			Diet effects in WT							Diet effects in WRN							Gene effects: WT vs WRNexoΔ
	Starvation Resistance	Diet a	N b	mean LS c	% change from Con d	Log-Rank Test f			Diet a	N b	mean LS c	% change from Con d	Log-Rank Test f			Diet a	% change (WRN / WT) e	Log-Rank Test f
						χ²	P						χ²	P				χ²	P
	Male	DR	123	46.63	0.51593	149.62	0		DR	124	30.84	0.339123	90.98	0		DR	-0.338623	148	0
		Con	129	30.76	0				Con	58	23.03	0				Con	-0.2513	93.82	0
	a DR: 5% Yeast, Con: 20% Yeast. For all diets, 5% sucrose was added. See materials and methods.
	b number of flies.
	c mean lifespan (LS) or survival in hours was determined using the Kaplan-Meier method with the JMP(14) statistical package.
	d mean lifespan or survival difference compared to the Con diet within the same genotype.
	e mean lifespan difference of WRNexoΔ mutant flies compared to that of WT in the same concentration of diet.
	f P-value and its associated χ² value were obtained using the log-rank test in the JMP(14) statistical package to test the null hypothesis that the two survival curves are identical.
	For the diet effects, survival curves of DR and Con diets were compared for WT and WRNexoΔ mutants.
	For the gene effects, survival curves of WT and WRNexoΔ mutant flies within the same diets were compared.

### Sheet: Fig 2. D-F
	Table S2. Detailed statistical analysis for Figure 2
			Diet effects in WT							Diet effects in WRN							Gene effects: WT vs WRNexoΔ
	Oxidative Stress	Diet a	N b	mean LS c	% change from Con d	Log-Rank Test f			Diet a	N b	mean LS c	% change from Con d	Log-Rank Test f			Diet a	% change (WRN / WT) e	Log-Rank Test f
						χ²	P						χ²	P				χ²	P
	Female	DR	125	28.35	0.0227273	0.11	0.7358		DR	118	32.51	-0.13399	7.18	0.0074		DR	0.146737	8.66	0.0033
		Con	72	27.72	0				Con	113	37.54	0				Con	0.354257	21.16	4.2e-06
			Diet effects in WT							Diet effects in WRN							Gene effects: WT vs WRNexoΔ
	Oxidative Stress	Diet a	N b	mean LS c	% change from Con d	Log-Rank Test f			Diet a	N b	mean LS c	% change from Con d	Log-Rank Test f			Diet a	% change (WRN / WT) e	Log-Rank Test f
						χ²	P						χ²	P				χ²	P
	Male	DR	119	47.8	0.0432126	0.27	0.6045		DR	127	43.45	-0.0102506	0.07	0.7908		DR	-0.0910042	3.43	0.0639
		Con	125	45.82	0				Con	61	43.9	0				Con	-0.0419031	0.5	0.4783
	a DR: 5% Yeast, Con: 20% Yeast. For all diets, 5% sucrose was added. See materials and methods.
	b number of flies.
	c mean lifespan (LS) or survival in hours was determined using the Kaplan-Meier method with the JMP(14) statistical package.
	d mean lifespan or survival difference compared to the Con diet within the same genotype.
	e mean lifespan difference of WRNexoΔ mutant flies compared to that of WT in the same concentration of diet.
	f P-value and its associated χ² value were obtained using the log-rank test in the JMP(14) statistical package to test the null hypothesis that the two survival curves are identical.
	For the diet effects, survival curves of DR and Con diets were compared for WT and WRNexoΔ mutants.
	For the gene effects, survival curves of WT and WRNexoΔ mutant flies within the same diets were compared.
