## Supplemental Data 3 for "Dietary Restriction Fails to Extend Lifespan of *Drosophila* Model of Werner Syndrome"

### Sheet: Fig. 3
	Average			Day	Day	Day	Day	Night	Night	Night	Night
	Genotype	Diet	Sex	Activity	Sleep (minutes)	Sleep Bouts	Bouts Length (minutes)	Activity	Sleep (minutes)	Sleep Bouts	Bouts Length (minutes)
	WT	DR/5Y	Male	340.7	623.55	31.6	41.9996	405.45	632.3	21.3	68.7393
	WT	Con/20Y	Male	713.839	505.21	44.7097	24.2467	573.387	579.339	36.3871	37.7306
	WRNexoΔ	DR/5Y	Male	434.833	604.988	40.3095	33.6853	436.31	640.214	28.119	55.0675
	WRNexoΔ	Con/20Y	Male	411.136	613.455	43.3182	33.6377	384.318	641.614	25.6818	59.4016
	WT	DR/5Y	Female	835.103	546.293	56.2414	21.5807	374.276	648.155	34	60.6781
	WT	Con/20Y	Female	1085.5	475.135	60.5	16.5663	358.577	650.596	26.8077	68.9274
	WRNexoΔ	DR/5Y	Female	316.513	639.577	41.1795	40.1119	319.179	667.231	28.641	57.9288
	WRNexoΔ	Con/20Y	Female	461.364	621.386	51.9545	27.8959	344.591	675.114	25.9091	91.3822
	Standard Error			Day	Day	Day	Day	Night	Night	Night	Night
	Genotype	Diet	Sex	Activity	Sleep (minutes)	Sleep Bouts	Bouts Length (minutes)	Activity	Sleep (minutes)	Sleep Bouts	Bouts Length (minutes)
	WT	DR/5Y	Male	41.3021	8.83235	1.63417	2.91481	44.3061	7.49679	1.88219	5.91937
	WT	Con/20Y	Male	75.2165	15.1173	1.83174	1.5304	48.8441	9.14234	2.3241	3.4562
	WRNexoΔ	DR/5Y	Male	46.9819	8.39891	1.80317	2.13699	43.4728	6.0506	1.58103	4.85323
	WRNexoΔ	Con/20Y	Male	57.0626	12.9754	3.38278	3.49546	49.117	9.65402	2.16264	5.82159
	WT	DR/5Y	Female	67.679	13.8787	2.63346	1.79375	49.9946	9.3697	2.84103	15.4214
	WT	Con/20Y	Female	80.0505	17.7102	2.27512	1.22734	54.0351	8.40082	2.59349	10.9103
	WRNexoΔ	DR/5Y	Female	33.4794	8.58807	2.72314	4.3166	29.9158	5.19511	1.85125	5.96332
	WRNexoΔ	Con/20Y	Female	47.2859	11.8404	3.15301	3.56329	54.7653	7.29466	3.68095	16.4546
	Sample Size			Day	Day	Day	Day	Night	Night	Night	Night
	Genotype	Diet	Sex	Activity	Sleep (minutes)	Sleep Bouts	Bouts Length (minutes)	Activity	Sleep (minutes)	Sleep Bouts	Bouts Length (minutes)
	WT	DR/5Y	Male	20	20	20	20	20	20	20	20
	WT	Con/20Y	Male	31	31	31	31	31	31	31	31
	WRNexoΔ	DR/5Y	Male	42	42	42	42	42	42	42	42
	WRNexoΔ	Con/20Y	Male	22	22	22	22	22	22	22	22
	WT	DR/5Y	Female	29	29	29	29	29	29	29	29
	WT	Con/20Y	Female	26	26	26	26	26	26	26	26
	WRNexoΔ	DR/5Y	Female	39	39	39	39	39	39	39	39
	WRNexoΔ	Con/20Y	Female	22	22	22	22	22	22	22	22
