## Supplemental Data 4 for "Dietary Restriction Fails to Extend Lifespan of *Drosophila* Model of Werner Syndrome"

### Sheet: Fig. 4
	Detailed statistical analysis for figure 4
			Diet (Yeast) effects in WT							Diet (Yeast) effects in WRN mutants							Gene effects: WT vs WRNexoΔ
		Diet a	N b	mean LS c	% change from DR+Yeast d	Log-Rank Test f			Diet a	N b	mean LS c	% change from DR+Yeast d	Log-Rank Test f			Diet a	% change (WRN / WT) e	Log-Rank Test f
						χ²	P						χ²	P				χ²	P
	Female	DR	197	42.99	-0.0568232	22.08	7.8e-06		DR	199	29.13	-0.0296469	5.34	0.0627		DR	-0.322401	214.93	0
		DR+Yeast	199	45.58	0	n/a	n/a		DR+Yeast	201	30.02	0	n/a	n/a		DR+Yeast	-0.341378	346.84	0
			Diet (Yeast) effects in WT							Diet (Yeast) effects in WRN mutants							Gene effects: WT vs WRNexoΔ
		Diet a	N b	mean LS c	% change from DR+Yeast d	Log-Rank Test f			Diet a	N b	mean LS c	% change from DR+Yeast d	Log-Rank Test f			Diet a	% change (WRN / WT) e	Log-Rank Test f
						χ²	P						χ²	P				χ²	P
	Male	DR	184	42.17	0.101044	19.36	3.3e-05		DR	184	41.62	0.0210991	16.11	0.0002		DR	-0.0130424	1.07	0.9021
		DR+Yeast	163	38.3	0	n/a	n/a		DR+Yeast	179	40.76	0	n/a	n/a		DR+Yeast	0.0642298	2.12	0.436
	a DR: 5% Yeast and 5% Sucrose, DR+Yeast: DR diet supplemented with yeast paste. See Materials and Methods.
	b Number of flies.
	c Mean Lifespan (LS) in days was determined using the Kaplan-Meier method with the JMP(14) statistical package.
	d Mean lifespan difference compared to the DR+Yeast diet within the same genotype.
	e Mean lifespan difference of WRNexoΔ mutant flies compared to that of WT in the same concentration of diet.
	f P-value and its associated χ² value were obtained using the log-rank test in the JMP(14) statistical package to test the null hypothesis that the two survival curves are identical.
	For the diet effects, survival curves of DR and DR+Yeast diets were compared for WT and WRNexoΔ mutants.
	For the gene effects, survival curves of WT and WRNexoΔ mutant flies within the same diets were compared.

### Sheet: Related to Fig. 4 Age Mortality
				Mean Lifespan			Age in days at % mortality a
		Group	N	Days	S.E.	95% CI	0.25	0.5	0.75	0.9	1	95% Median CI
	Female	WT: DR	197	42.99	0.47	42.07 ~ 43.91	42	44	46	48	56	- ~ -
		WT: DR + Yeast	199	45.58	0.35	44.89 ~ 46.27	44	46	48	52	56	- ~ -
		WRN: DR	199	29.13	0.84	27.47 ~ 30.78	18	34	38	40	48	32.0 ~ 34.0
		WRN: DR+ Yeast	201	30.02	0.66	28.72 ~ 31.32	28	32	36	38	48	32.0 ~ 32.0
				Mean Lifespan			Age in days at % mortality
		Group	N	Days	S.E.	95% CI	0.25	0.5	0.75	0.9	1	95% Median CI
	Male	WT: DR	184	42.17	0.78	40.63 ~ 43.70	38	44	50	54	60	42.0 ~ 44.0
		WT: DR + Yeast	163	38.3	0.75	36.82 ~ 39.77	32	40	46	50	58	38.0 ~ 40.0
		WRN: DR	184	41.62	0.83	39.99 ~ 43.25	40	46	48	52	58	44.0 ~ 44.0
		WRN: DR+ Yeast	179	40.76	0.69	39.41 ~ 42.11	40	44	46	48	54	42.0 ~ 42.0
	a Age in days at % mortality were calculated from the Oasis 2 online tool (https://sbi.postech.ac.kr/oasis2/).
